# Tolerance induction in memory CD4 T cells is partial and reversible

**DOI:** 10.1101/2020.05.25.114785

**Authors:** Joshua I Gray, Shaima Al-Khabouri, Fraser Morton, Eric T Clambey, Laurent Gapin, Jennifer L Matsuda, John W Kappler, Philippa Marrack, Paul Garside, Thomas D Otto, Megan KL MacLeod

**Author notes:** Columbia Center for Translational Immunology, Columbia University, New York NY, USA 10032.

## Abstract

Memory T cells respond rapidly in part because they are less reliant on heightened levels of costimulatory molecules. This presents challenges to silencing memory T cells in tolerance strategies for autoimmunity or allergy. We find that memory CD4 T cells generated by infection or immunisation survive secondary activation with antigen delivered without adjuvant, regardless of their location in secondary lymphoid organs or peripheral tissues. These cells were, however, functionally altered following a tertiary immunisation with antigen and adjuvant, proliferating poorly but maintaining their ability to produce inflammatory cytokines. Transcriptional and cell cycle analysis of these memory CD4 T cells suggest they are unable to commit fully to cell division potentially because of low expression of DNA repair enzymes. In contrast, these memory CD4 T cells could proliferate following tertiary reactivation by viral re-infection. These data suggest that tolerance induction in memory CD4 T cells is partial and can be reversed.
