## Supplemental Table 1 for "Tolerance induction in memory CD4 T cells is partial and reversible"

### Sheet: Panther_downregulated genes_Ove
Analysis Type:	PANTHER Overrepresentation Test (Released 20190711)
Annotation Version and Release Date:	GO Ontology database Released 2019-12-09
Analyzed List:	Client Text Box Input (Mus musculus)
Reference List:	Mus musculus (all genes in database)
Test Type:	FISHER
Correction:	FDR
GO biological process complete	Mus musculus - REFLIST (22265)	Client Text Box Input (757)	Client Text Box Input (expected)	Client Text Box Input (over/under)	Client Text Box Input (fold Enrichment)	Client Text Box Input (raw P-value)	Client Text Box Input (FDR)
DNA-dependent DNA replication (GO:0006261)	103	13	3.5	+	3.71	0.000116	0.0398
spindle organization (GO:0007051)	134	15	4.56	+	3.29	0.000122	0.041
cell cycle checkpoint (GO:0000075)	152	16	5.17	+	3.1	0.000141	0.0456
negative regulation of cell cycle process (GO:0010948)	204	19	6.94	+	2.74	0.000155	0.048
mitotic cell cycle process (GO:1903047)	445	39	15.13	+	2.58	3.66e-07	0.000321
mitotic cell cycle (GO:0000278)	517	45	17.58	+	2.56	4.74e-08	5.35e-05
DNA repair (GO:0006281)	439	34	14.93	+	2.28	2.12e-05	0.0101
microtubule cytoskeleton organization (GO:0000226)	477	36	16.22	+	2.22	2.36e-05	0.0107
cell cycle process (GO:0022402)	787	56	26.76	+	2.09	6.09e-07	0.000482
regulation of cell cycle process (GO:0010564)	584	41	19.86	+	2.06	3.12e-05	0.0123
cellular response to DNA damage stimulus (GO:0006974)	676	47	22.98	+	2.04	1.01e-05	0.00571
DNA metabolic process (GO:0006259)	627	41	21.32	+	1.92	0.000147	0.0466
microtubule-based process (GO:0007017)	661	43	22.47	+	1.91	9.7e-05	0.0348
macromolecule biosynthetic process (GO:0009059)	1225	72	41.65	+	1.73	1.3e-05	0.00687
cellular macromolecule biosynthetic process (GO:0034645)	1191	70	40.49	+	1.73	2.03e-05	0.01
cell cycle (GO:0007049)	1188	69	40.39	+	1.71	2.94e-05	0.0119
organonitrogen compound biosynthetic process (GO:1901566)	1068	62	36.31	+	1.71	7.57e-05	0.0278
nucleic acid metabolic process (GO:0090304)	1766	100	60.04	+	1.67	1.26e-06	0.000949
organic substance biosynthetic process (GO:1901576)	2071	112	70.41	+	1.59	1.95e-06	0.0014
cellular biosynthetic process (GO:0044249)	1979	107	67.29	+	1.59	3.22e-06	0.00204
biosynthetic process (GO:0009058)	2152	113	73.17	+	1.54	7.04e-06	0.00428
macromolecule modification (GO:0043412)	2419	126	82.24	+	1.53	2.84e-06	0.00187
nucleobase-containing compound metabolic process (GO:0006139)	2190	114	74.46	+	1.53	8.45e-06	0.00495
heterocycle metabolic process (GO:0046483)	2327	119	79.12	+	1.5	1.11e-05	0.00607
cellular protein modification process (GO:0006464)	2246	114	76.36	+	1.49	2.46e-05	0.0108
protein modification process (GO:0036211)	2246	114	76.36	+	1.49	2.46e-05	0.0105
cellular nitrogen compound metabolic process (GO:0034641)	2782	141	94.59	+	1.49	2.17e-06	0.00149
cellular aromatic compound metabolic process (GO:0006725)	2401	120	81.63	+	1.47	3.17e-05	0.0122
organic cyclic compound metabolic process (GO:1901360)	2614	129	88.87	+	1.45	2.31e-05	0.0107
cellular macromolecule metabolic process (GO:0044260)	3957	195	134.54	+	1.45	8.3e-08	8.2e-05
cellular metabolic process (GO:0044237)	6324	300	215.01	+	1.4	7.04e-11	2.23e-07
cellular protein metabolic process (GO:0044267)	2843	134	96.66	+	1.39	0.000138	0.0455
macromolecule metabolic process (GO:0043170)	5051	233	171.73	+	1.36	4.98e-07	0.000415
primary metabolic process (GO:0044238)	6261	286	212.87	+	1.34	1.77e-08	2.16e-05
nitrogen compound metabolic process (GO:0006807)	5714	261	194.27	+	1.34	1.25e-07	0.000116
organic substance metabolic process (GO:0071704)	6693	304	227.56	+	1.34	6.46e-09	8.51e-06
metabolic process (GO:0008152)	7209	323	245.1	+	1.32	6.25e-09	8.98e-06
response to stimulus (GO:0050896)	8415	214	286.11	-	0.75	6.73e-08	7.09e-05
cell communication (GO:0007154)	5231	111	177.85	-	0.62	3.78e-09	6.64e-06
signaling (GO:0023052)	5109	107	173.7	-	0.62	2.78e-09	5.5e-06
signal transduction (GO:0007165)	4824	100	164.01	-	0.61	5.2e-09	8.22e-06
multi-organism process (GO:0051704)	2416	50	82.14	-	0.61	9.81e-05	0.0345
system process (GO:0003008)	2579	36	87.68	-	0.41	1.5e-10	3.94e-07
G protein-coupled receptor signaling pathway (GO:0007186)	1851	22	62.93	-	0.35	2.69e-09	6.07e-06
nervous system process (GO:0050877)	2079	21	70.69	-	0.3	2.15e-12	8.51e-09
sensory perception (GO:0007600)	1638	11	55.69	-	0.2	2.82e-13	1.48e-09
sensory perception of smell (GO:0007608)	1128	1	38.35	-	0.03	1.34e-15	1.06e-11
sensory perception of chemical stimulus (GO:0007606)	1227	1	41.72	-	0.02	3.28e-17	5.19e-13
immune response-activating cell surface receptor signaling pathway (GO:0002429)	326	0	11.08	-	< 0.01	2.88e-05	0.012
antigen receptor-mediated signaling pathway (GO:0050851)	302	0	10.27	-	< 0.01	6.31e-05	0.0238
immune response-regulating cell surface receptor signaling pathway (GO:0002768)	338	0	11.49	-	< 0.01	1.94e-05	0.0099
